# A nano-liquid hub integrating growth and immune-evasion signaling to promote cell survival

**DOI:** 10.1101/2021.12.30.474523

**Authors:** Taka A. Tsunoyama, Christian Hoffmann, Daiki Sasaki, Cheng Tan, Bo Tang, Koichiro M. Hirosawa, Yuri L. Nemoto, Rinshi S. Kasai, Takahiro K. Fujiwara, Kenichi G. N. Suzuki, Yuji Sugita, Hiroki Ishikawa, Dragomir Milovanovic, Akihiro Kusumi

## Abstract

Cell survival in immune-competent organisms relies on both growth and immune evasion, yet these processes have been studied as independent cellular programs. Here, using super-resolution single-molecule imaging, we identify GEM (Growth and Evasion Metastable hub), a ≈34-nm, metastable, nano-liquid, plasma membrane hub that physically integrates receptor-type tyrosine kinase (RTK) inputs with CD59-mediated immune-evasion signaling within the same assembly. GEM is formed by LLPS-like protein clustering on PI(4,5)P_2_-containing raft-nanodomains. Upon concurrent RTK and CD59 stimulations, GEM recruits both receptors and downstream kinases, enabling reciprocal activation via nano-liquid confinement that supralinearly amplifies PLCγ–IP_3_–Ca^2+^ and PI3K–Akt survival signaling outputs. In mice, disrupting GEM suppresses tumor growth *in vivo*, establishing nano-liquid GEM as an integrator that physically couples growth and CD59-mediated immune-evasion signaling for cell survival.
