## Supplementary data S1 for "A nano-liquid hub integrating growth and immune-evasion signaling to promote cell survival": DataS1_DNAlist.xlsx

### Sheet: Sheet1
#	Protein name	Accession #	Species	Source	Tag protein	Tag position	Linker sequence	Vector	Note	Used in
1	Talin1	NM_006289.3	Human	Kazusa DNA research institute: ORK01622	None	None	None	pEGFPN1		[Fig. S1A-C]
2					mEGFP	N terminus	SGGGG	pEGFPN1		[Fig. S1A-C]
3					mEos3.2 (Fujiwara et al., 2021a, 2021b; McKinney et al., 2009)	N terminus	SGGGGSGGGGSGGGG	pEGFPN1		[Fig.2L] [Fig. S1A-C] [Fig. S5A,B,E-H]
4					Halo7	N terminus	SGGGGSGGGGSGGGG	pEGFPN1		[Fig. 1A,B,F] [Fig. 2A-G,J] [Fig. S1A-C,G,K] [Fig. S2C] [Fig. S3A,D] [Fig. S4C,E-J] [Fig. S5H] [Fig. S11C]
5					SNAPf	N terminus	SGGGGSGGGGSGGGG	pEGFPN1		[Fig. 1C-E] [Fig. 2A,B] [Fig.5E] [Fig. S1A-C] [Fig. S3B] [Fig. S14G]
6					SNAPf	N terminus	SGGGGSGGGGSGGGG	pPBpuro (Nakamura et al., 2020)		[Fig. 1G-K] [Fig. 2H,I] [Fig.4A-C,E-G] [Fig. S2A-E] [Fig. S4A,B] [Fig. S12C] [Fig. S13C]
7	Zyxin	NM_001010972.1	Human	Kazusa DNA research institute: ORS08391	None	None	None	pPBpuro		[Fig. S1D-F] [Fig. S3A]
8					mEGFP	N terminus	SGGGG	pPBpuro		[Fig. 3G,H,J] [Fig. 4H-P] [Fig. 5A-E] [Fig. 6B,C,F-H] [Fig. S1D-F] [Fig. S10B-D] [Fig. S11B] [Fig. S12B] [Fig. S13B,D,E,G,H] [Fig. S14A--F,H]
9					mEGFP	N terminus	SGGGG	pEGFPN1		[Fig. S7A,B]
10					mEos3.2	N terminus	SGGGGSGGGGSGGGG	pPBpuro		[Fig. 2L] [Fig. S1D-F] [Fig. S5A,E-H]
11					Halo7	N terminus	SGGGGSGGGGSGGGG	pPBpuro		[Fig. 1A] [Fig. 2A-D,G] [Fig. 3G,K] [Fig. S1D-G] [Fig. S3B] [Fig. S5H] [Fig. S10B-D] [Fig. S11C]
12					SNAPf	N terminus	SGGGGSGGGGSGGGG	pPBpuro		[Fig. S1D-F]
13					Halo7	N terminus	SGGGGSGGGGSGGGG	pEGFPN1		[Fig. 2H] [Fig. S12C]
14					SNAPf	N terminus	SGGGGSGGGGSGGGG	pEGFPN1		[Fig. 2A,B,E] [Fig. S3C]
15					mCherry	N terminus	SGGGG	pPBpuro		[Fig. 3B,C] [Fig. S9A-C]
16					6xHis, MBP, and mCherry	N terminus	None	pmCherryC1		[Fig. 3A-C] [Fig. S7A-C] [Fig. S11A] [STAR Methods]
17	Zyxin (DIDR1-2)	NA	Human	This paper	mEGFP	N terminus	SGGGG	pPBpuro	N terminus deletion mutant of human zyxin (NM_001010972.1), [344S-572T]	[Fig. 3G,H,J] [Fig. 4H,I] [Fig. S12B,C]
18					mEGFP	N terminus	SGGGG	pEGFPN1		[STAR Methods]
19					Halo7	N terminus	SGGGGSGGGGSGGGG	pEGFPN1		[Fig. S12C]
20	Zyxin (IDR1-2)	NA	Human	This paper	mEGFP	N terminus	SGGGG	pPBpuro	C terminus deletion mutant of human zyxin (NM_001010972.1), [1M-376Q]	[Fig. 3G,H,J] [Fig. 4H,I] [Fig. S12B]
21					mEGFP	N terminus	SGGGG	pEGFPN1		[STAR Methods]
22					Halo7	N terminus	SGGGGSGGGGSGGGG	pEGFPN1		[Fig. S12C]
23	Zyxin (DIDR2)	NA	Human	This paper	mEGFP	N terminus	SGGGG	pPBpuro	Pro/Ser rich region deletion mutant of human zyxin (NM_001010972.1), [1M-165K] + SGGGSGG linker + [343R-572T]	[Fig. 3G,H,J] [Fig. 4H-J,N,P] [Fig. 5A,C] [Fig. 6B,C,F-H] [Fig. S12B] [Fig. S14A-F,H]
24					mEGFP	N terminus	SGGGG	pEGFPN1		[STAR Methods]
25					Halo7	N terminus	SGGGGSGGGGSGGGG	pEGFPN1		[Fig. S12C]
26					6xHis, MBP, and mCherry	N terminus	None	pmCherryC1		[STAR Methods]
27	Zyxin (IDR2)	NA	Human	This paper	mEGFP	N terminus	SGGGG	pPBpuro	N and C termini deletion mutant of human zyxin (NM_001010972.1), [138R-376Q]	[Fig. 3G,H,J] [Fig. 4H-J,N,P] [Fig. 5A,C] [Fig. 6B,C,F-H] [Fig. S12B] [Fig. S14A-F,H]
28					mEGFP	N terminus	SGGGG	pEGFPN1		[STAR Methods]
29					Halo7	N terminus	SGGGGSGGGGSGGGG	pEGFPN1		[Fig. S12C]
30					6xHis, MBP, and mCherry	N terminus	None	pmCherryC1		[Fig. 6F] [STAR Methods]
31	Zyxin (Phos+)	NA	Human	This paper, custom synthesized by Gene Universal	mEGFP	N terminus	SGGGG	pPBpuro	Phospho-mimetic mutant of human zyxin (NM_001010972.1): S7, S13, S15, S44, S116, S142, S143, S150, S169, S170, S202, S206, S258, S259, S267, S278, S281, S288, S290, S303, S308, S313, S344, S505, T179, T205, T270, T274, T306, T315, T352, Y20, Y172, Y316 to E (GAA)	[Fig. 3G,H,J] [Fig. S12B]
32					mEGFP	N terminus	SGGGG	pEGFPN1		[STAR Methods]
33					Halo7	N terminus	SGGGGSGGGGSGGGG	pEGFPN1		[Fig. S12C]
34	Zyxin (Phos–)	NA	Human	This paper, custom synthesized by Gene Universal	mEGFP	N terminus	SGGGG	pPBpuro	Phospho-deficient mutant of human zyxin (NM_001010972.1): S7, S13, S15, S44, S116, S142, S143, S150, S169, S170, S202, S206, S258, S259, S267, S278, S281, S288, S290, S303, S308, S313, S344, S505, T179, T205, T270, T274, T306, T315, T352 to A (GCC), Y20, Y172, Y316 to F (TTT)	[Fig. 3G,H,J] [Fig. S12B]
35					mEGFP	N terminus	SGGGG	pEGFPN1		[STAR Methods]
36					Halo7	N terminus	SGGGGSGGGGSGGGG	pEGFPN1		[Fig. S12C]
37	Halo7-far	NA	NA	This paper	Halo7	N terminus	SGGGGSGGGGSGGGG	pEGFPN1	Farnesyl modification motif from K-Ras (NM_004985.4, [175K-188M])	[Fig. 1A] [Fig. 2D,G,H,I] [Fig. S1G] [Fig. S2C] [Fig. S3D] [Fig. S4A,C] [Fig. S5H]
38	mEos3.2-far	NA	NA	This paper	mEos3.2	N terminus	SGGGGSGGGGSGGGG	pEGFPN1	Farnesyl modification motif from K-Ras (NM_004985.4, [175K-188M])	[Fig. S5H]
39	SNAPf-far	NA	NA	This paper	SNAPf	N terminus	SGGGGSGGGGSGGGG	pEGFPN1	Farnesyl modification motif from K-Ras (NM_004985.4, [175K-188M])	[Fig. S2C]
40	mEGFP-far	NA	NA	This paper	mEGFP	N terminus	SGGGG	pEGFPN1	Farnesyl modification motif from K-Ras (NM_004985.4, [175K-188M])	[Fig. 3J]
41	SNAPf	NA	NA	This paper	SNAPf	NA	None	pEGFPN1	Unconjugated SNAPf tag protein	[Fig. S10B-D] [STAR Methods]
42	VASP	NM_003370.3	Human	Kazusa DNA research institute: FHC28647	Halo7	N terminus	SGGGGSGGGGSGGGG	pEGFPN1		[Fig. 2H] [Fig. S12C]
43					mEGFP	N terminus	SGGGG	pPBpuro		[Fig. 3B,C] [Fig. S9A-C]
44					6xHis, MBP, and EGFP	N terminus	None	pEGFPC1		[Fig. 3A-C] [Fig. S7A-C] [Fig. S11A] [STAR Methods]
45	VASP (DIDR)	NA	Human	This paper	Halo7	N terminus	SGGGGSGGGGSGGGG	pEGFPN1	N terminus deletion mutant of human VASP (NM_003370.3), [116G-380P]	[Fig. S12C]
46	VASP (IDR)	NA	Human	This paper	Halo7	N terminus	SGGGGSGGGGSGGGG	pEGFPN1	C terminus deletion mutant of human VASP (NM_003370.3), [1M-115G]	[Fig. S12C]
47	VASP (Phos+)	NA	Human	This paper, custom synthesized by Gene Universal	Halo7	N terminus	SGGGGSGGGGSGGGG	pEGFPN1	Phospho-mimetic mutant of human VASP (NM_003370.3): S2, S8, S46, S134, S157, S239, S258, S289, S305, S314, S322, S323, S324, S325, S337, T43, T249, T278, T284, T316, T327, T328, T331, T335, Y16, Y39, Y341 to E (GAA)	[Fig. S12C]
48	VASP (Phos–)	NA	Human	This paper, custom synthesized by Gene Universal	Halo7	N terminus	SGGGGSGGGGSGGGG	pEGFPN1	Phospho-deficient mutant of human VASP (NM_003370.3): S2, S8, S46, S134, S157, S239, S258, S289, S305, S314, S322, S323, S324, S325, S337, T43, T249, T278, T284, T316, T327, T328, T331, T335 to A (GCC), Y16, Y39, Y341 to F (TTT)	[Fig. S12C]
49	a-Actinin	NM_001102.3	Human	Allele Biotechnology: Aact-138	Halo7	C terminus	SGGGGSGGGGSGGGG	pEGFPN1		[Fig. 2H]
50	Paxillin	NM_002859.3	Human	Cloned from WI38 cell line in this Lab	Halo7	N terminus	SGGGGSGGGGSGGGG	pEGFPN1		[Fig. 2H]
51	Vinculin	NM_003373.3	Human	Kazusa DNA research institute: FXC01835	Halo7	N terminus	SGGGGSGGGGSGGGG	pEGFPN1		[Fig. 2H] [Fig. 3H]
52	FAK	NM_007982.2	Mouse	A gift from Dr. Caroline H. Damsky (University of California San Francisco) (Ilić et al., 1998)	Halo7	N terminus	SGGGGSGGGGSGGGG	pEGFPN1		[Fig. 2H] [Fig. 4A-C] [Fig. 5E]
53	Filamin A	NM_001456.3	Human	Allele Biotechnology: FILA-106	Halo7	N terminus	SGGGGSGGGGSGGGG	pEGFPN1		[Fig. 2H]
54	RIAM	NM_019043.3	Human	A gift from Dr. Chinten James Lim (University of California San Diego) [Addgene: 80028] (Lee et al., 2013)	mEGFP	N terminus	SGGGG	pEGFPN1		[Fig. S9A] [Fig. S10E]
55					Halo7	N terminus	SGGGGSGGGGSGGGG	pEGFPN1		[Fig. 2H]
56	b3 integrin	NM_000212.2	Human	A gift from Dr. Jonathan C. Jones (Northwestern University) (Tsuruta et al., 2002)	Halo7	C terminus	SGGGGSGGGGSGGGG	pEGFPN1		[Fig. 2H] [Fig. 5E]
57	N-WASP	NM_001110365.1	Rat	A gift from Dr. Jack Taunton (University of California, San Francisco) (Okrut et al., 2015)	Halo7	N terminus	SGGGSGGSGGGSGGSGGGSGG	pEGFPN1		[Fig. 2H]
58	PIP5KIg	NM_008844.3	Mouse	A gift from Dr. Richard A. Anderson (University of Wisconsin) (Sun et al., 2013)	Halo7	N terminus	SGGGGSGGGGSGGGG	pEGFPN1		[Fig. S4A,B]
59	PIK3CA	NM_006218.3	Human	Kazusa DNA research institute: FXC01204	Halo7	C terminus	SGGGGSGGGGSGGGG	pEGFPN1		[Fig. 4A] [Fig. 5D] [Fig. S4A]
60	MARCKS	NM_002356.6	Human	Kazusa DNA research institute: FXC03149	Halo7	C terminus	SGGGGSGGGGSGGGG	pEGFPN1		[Fig. S4A,B]
61	CD59	NM_000611.5	Human	A gift from Dr. Masahide Tone (Oxford University) (Diamond et al., 1995)	Halo7	N terminus	SGGGGSGGGGSGGGG	pEGFPN1	With the human IL6 signal petide (NM_000600.4 [1M-29P]) at N-terminus	[Fig. 1C-E] [Fig. S2E]
62					ACP	N terminus	None	pcDNA3.1(+)	With the human CD59 signal petide (NM_000611.5 [1M-25S]) at N-terminus	[Fig. 1C-E] [Fig. 5A-E]
63	mCD59	NM_001111060.2	mouse	This paper, custom synthesized by Gene Universal	SNAPf	N terminus	SGGGSGGSGGGSGGSGGGSGG	pcDNA3.1(+)zeo	Codons were swapped to prevent shRNA degradation; With the human IL6 signal petide (NM_000600.4 [1M-29P]) at N-terminus	[STAR Methods]
64	mCD59-TM	NA	mouse	This paper	SNAPf	N terminus	SGGGSGGSGGGSGGSGGGSGG	pcDNA3.1(+)zeo	Codons were swapped to prevent shRNA degradation; With the human IL6 signal petide (NM_000600.4 [1M-29P]) at N-terminus; The GPI modification signal was swapped with TM domain of LDLR (NM000527.5)	[STAR Methods]
65	Thy1	NM_012673.2	Rat	A gift from Dr. Roger Morris (King’s College London) (Madore et al., 1999)	Halo7	N terminus	SGGGGSGGGGSGGGG	pEGFPN1	With the human CD59 signal petide (NM_000611.5 [1M-25S]) at N-terminus	[Fig. 1E] [STAR Methods]
66					ACP	N terminus	Xa	pEGFPC1	With the rat Thy1 signal petide (NM_012673.2 [1M-19G]) at N-terminus	[Fig. 1D] [Fig. 4E]
67	PDGFR-b	NM_002609.3	Human	A gift from Drs. William Hahn and David Root (Broad Institute of MIT and Harvard), [Addgene: 23893] (Johannessen et al., 2010)	Halo7	C terminus	SGGGGSGGGGSGGGG	pEGFPN1		[Fig. 1C-E] [Fig. S2D,E]
68	EGFR	NM_005228.4	Human	This paper, custom synthesized by Gene Universal	Halo7	C terminus	SGGGGSGGGGSGGGG	pEGFPN1		[Fig. 1E] [STAR Methods]
69	PLCg1	NM_013187.1	Rat	A gift from Dr. Matilda Katan (University College London) (Jones et al., 2005)	Halo7	C terminus	SGGGGSGGGGSGGGG	pEGFPN1		[Fig. 1G,H,J] [Fig. 4A,E-G] [Fig. 5A,E]
70	Lyn	NM_030857.2	Rat	cloned from RBL-2H3 cell line in this Lab	Halo7	C terminus	SGGGGSGGGGSGGGG	pEGFPN1		[Fig. 4A] [Fig. 5E] [Fig. S14G]
71	Akt	NM_001014431.1	Human	Kazusa DNA research institute: FXC02215	Halo7	C terminus	SGGGGSGGGGSGGGG	pEGFPN1		[Fig. 4A]
72	JAK1	NM_001320923.1	Human	Kazusa DNA research institute: FXC01306	Halo7	C terminus	SGGGGSGGGGSGGGG	pEGFPN1		[Fig. 4A]
73	CD47	NM_198793.2	Human	A gift from Dr. Eric C Brown (Genentech) (Lindberg et al., 1993)	mEGFP	C terminus	SGGGG	pEGFPN1		[STAR Methods]
74					Halo7	C terminus	SGGGGSGGGGSGGGG	pEGFPN1		[STAR Methods]
75					SNAPf	C terminus	SGGGGSGGGGSGGGG	pEGFPN1		[STAR Methods]
76					mEGFP and Halo7	mEGFP at N terminus, Halo7 at C terminus	SGGGSGGSGGGSGGSGGGSGG (between mEGFP and CD47), SGGGGSGGGGSGGGG (between CD47 and Halo7)	pEGFPN1	With the rabbit LPH signal petide (NM_001101689.1 [1M-19G]) at N-terminus	[STAR Methods]
77					mEGFP and SNAPf	mEGFP at N terminus, SNAPf at C terminus	SGGGSGGSGGGSGGSGGGSGG (between mEGFP and CD47), SGGGGSGGGGSGGGG (between CD47 and SNAPf)	pEGFPN1	With the rabbit LPH signal petide (NM_001101689.1 [1M-19G]) at N-terminus	[STAR Methods]
78	PI(3)P probe	NA	Mouse	A gift from Dr. Toshiki Itoh (Kobe University) (Furutani et al., 2006)	Halo7	N terminus	SGGGGSGGGGSGGGG	pEGFPN1	Tandem repeat of the FYVE domain (147E-223A) from mouse Hsr (NM_008244.3)	[Fig. S4A]
79	PI(4)P probe	NA	Human	A gift from Dr. Toshiki Itoh (Kobe University) (Furutani et al., 2006)	Halo7	N terminus	SGGGGSGGGGSGGGG	pEGFPN1	PH domain (1M-190H) from human Fapp1 (NM_019091.3)	[Fig. S4A]
80	PI(3,4)P2 probe	NA	Human	A gift from Dr. Toshiki Itoh (Kobe University) (Furutani et al., 2006)	Halo7	N terminus	SGGGGSGGGGSGGGG	pEGFPN1	Tandem repeat of the PH domain (180P-404V) from human Tapp1 (NM_001001974.2)	[Fig. S4A]
81	PI(4,5)P2 probe	NA	Mouse	A gift from Dr. Toshiki Itoh (Kobe University) (Furutani et al., 2006)	Halo7	N terminus	SGGGGSGGGGSGGGG	pEGFPN1	Tandem repeat of the PH domain (1M-179S) from mouse PLCd1 (NM_019676.3)	[Fig. 2I] [Fig. S4A]
82					SNAPf	N terminus	SGGGGSGGGGSGGGG	pPBpuro2		[Fig. S4E,F,I]
83	PI(3,4,5)P3 probe	NA	Mouse	A gift from Dr. Toshiki Itoh (Kobe University) (Furutani et al., 2006)	Halo7	N terminus	SGGGGSGGGGSGGGG	pEGFPN1	PH domain (1-149 aa) from mouse Akt (NM_009652.1)	[Fig. S4A]
84	Phosphatidylserine probe	NA	Human	A gift from Dr. Tomohiko Taguchi (Tohoku University) (Lee et al., 2015; Uchida et al., 2011)	Halo7	N terminus	SGGGGSGGGGSGGGG	pEGFPC2	Tandem repeat of the PH domain (1M-97C) from human evectin2 (NM_001267067.1)	[Fig. S4A]
85	Chelosterol probe	NC_003366.1	Clostridium perfringens	This paper, custom synthesized by Sangon Biotech (Johnson et al., 2012; Maekawa and Fairn, 2015)	Halo7	N terminus	SGGGGSGGGGSGGGG	pEGFPN1	Domain 4 from Perfringolysin O with the D434S mutation. The pelB leader sequence has been removed in the vector.	[Fig. 2I] [Fig. S4A]
86					Hisx6 and Halo7	Hisx6 at N terminus, Halo7 at C terminus	SGGGG (between Hisx6 and Halo7), SGGGGSGGGGSGGGG (between Halo7 and D4H)	pET26B		[STAR Methods]
87	Sphingomyelin probe	KC_012711.1	Pleurotus ostreatus	This paper, custom synthesized by Sangon Biotech (Endapally et al., 2019)	Hisx6 and Halo7	Halo7 at N terminus, Hisx6 at C terminus	SGGGGSGGGGSGGGG (between OlyA(E69A) and Halo7, SGGGG (between Halo7 and Hisx6)	pET26B	Ostreolysin A with the E69A mutation. The pelB leader sequence has been removed in the vector.	[STAR Methods]
88	CIBN-CAAX	NM_119618.3	Arabidopsis thaliana	A gift from Dr. Pietro De Camilli (Yale university), [Addgene: 79574] (Idevall-Hagren et al., 2012)	mEGFP	C terminus	SGGGG (between CIBN and mEGFP, mEGFP and CAAX)	pEGFPC1	N terminus domain of CIB + mEGFP + CAAX motif from human KRas	[Fig. 2J] [Fig. S4E-H]
89	CRY2-5ptase	NM_100320.4	Arabidopsis thaliana	A gift from Dr. Pietro De Camilli (Yale university), [Addgene: 66836] (Idevall-Hagren et al., 2012)	mScarletI (58)	N terminus	SGGGG (between mScarletI and CRY2)	pPBpuro	mScarletI + CRY2 + the phosphatase domain of human OCRL (NM_000276.4)	[Fig. 2J] [Fig. S4E-H]
90	CRY2-5ptase(D523G)	NA	Arabidopsis thaliana	A gift from Dr. Pietro De Camilli (Yale university), [Addgene: 66837] (Idevall-Hagren et al., 2012)	mScarletI	N terminus	SGGGG (between mScarletI and CRY2)	pPBpuro	mScarletI + CRY2 + the phosphatase domain of human OCRL (NM_000276.4) with D523G mutation	[Fig. S4E-H]
91	optoFAK	NA	Mouse	A gift from Dr. Jared E. Toettcher, (Princeton University), [Addgene: 111509] (Dine et al., 2018)	Halo7	between FUS and CRY2	SGGGGSGGGGSGGGG	pcDNA3.1(+)zeo		[Fig. S13B-E]
92	optoLyn	NA	Rat	A gift from Dr. Jared E. Toettcher, (Princeton University), [Addgene: 111509] (Dine et al., 2018)	mEGFP	between FUS and CRY2	SGGGG	pcDNA3.1(+)hygro	N terminal myristoyl/palmitoyl modification signals are mutated in Lyn.	[Fig. S13C]
93					SNAPf	between FUS and CRY2	SGGGGSGGGGSGGGG	pcDNA3.1(+)hygro		[Fig. S13B,D,E]
94					Halo7	between FUS and CRY2	SGGGGSGGGGSGGGG	pcDNA3.1(+)zeo		[Fig. S13G,H]
95	opto-tagFAK-B	NA	Mouse	A gift from Dr. Jared E. Toettcher, (Princeton University), [Addgene: 111509] (Dine et al., 2018) and Dr. Klaus M. Hahn (University of North Carolina) (Liu et al., 2021)	mEGFP	between FUS and CRY2	SGGGG	pcDNA3.1(+)hygro		[Fig. S13G,H]
96	Binder	NA	Haemophilus influenzae	A gift from Dr. Klaus M. Hahn (University of North Carolina) [Addgene: 179142] (Liu et al., 2021)	SNAPf	N terminus	None	pOStet15T3 (Suzuki et al., 2012)		[Fig. S13G,H]
97	K-Ras(G12V)	NP_004976.2	Human	GenTarget: LVP1139-RB	None	None	None	Packaged in the lentivirus	G12V mutation for constitutive acitivity	[Fig. 4J-P] [Fig. 6B,C,F-H] [Fig. S14A,H]
98	shCD59 (control)	NM_001111060.2	mouse	This paper	None	None	None	pLKO1hygro (Robert A. Weinberg, MIT, Addgene#: 24150)	Scrambled control shRNA for mouse CD59a	[Fig. 4J-P] [Fig. 6F-H] [Fig. S14H]
99	shCD59	NM_001111060.2	mouse	This paper	None	None	None	pLKO1hygro	shRNA for mouse CD59a	[Fig. 4J,L,N] [Fig. 6F-H] [Fig. S14H]
